# A Transcriptome Fingerprinting Assay for Clinical Immune Monitoring

**DOI:** 10.1101/587295

**Authors:** Matthew C Altman, Nicole Baldwin, Elizabeth Whalen, Taha Al-Shaikhly, Scott Presnell, Prasong Khaenam, Vivian H Gersuk, Laurent Chiche, Noemie Jourde-Chiche, J Theodore Phillips, Goran Klintmalm, Anne O’Garra, Matthew Berry, Chloe Bloom, Robert J Wilkinson, Christine M Graham, Marc Lipman, Ganjana Lertmemongkolchai, Farrah Kheradmand, Asuncion Mejias, Octavio Ramilo, Karolina Palucka, Virginia Pascual, Jacques Banchereau, Damien Chaussabel

## Abstract

**Background:** While our understanding of the role that the immune system plays in health and disease is growing at a rapid pace, available clinical tools to capture this complexity are lagging. We previously described the construction of a third-generation modular transcriptional repertoire derived from genome-wide transcriptional profiling of blood of 985 subjects across 16 diverse immunologic conditions, which comprises 382 distinct modules.

**Results:** Here we describe the use of this modular repertoire framework for the development of a targeted transcriptome fingerprinting assay (TFA). The first step consisted in down-selection of the number of modules to 32, on the basis of similarities in changes in transcript abundance and functional interpretation. Next down-selection took place at the level of each of the 32 modules, with each one of them being represented by four transcripts in the final 128 gene panel. The assay was implemented on both the Fluidigm high throughput microfluidics PCR platform and the Nanostring platform, with the list of assays target probes being provided for both. Finally, we provide evidence of the versatility of this assay to assess numerous immune functions *in vivo* by demonstrating applications in the context of disease activity assessment in systemic lupus erythematosus and longitudinal immune monitoring during pregnancy.

**Conclusions:** This work demonstrates the utility of data-driven network analysis applied to large-scale transcriptional profiling to identify key markers of immune responses, which can be downscaled to a rapid, inexpensive, and highly versatile assay of global immune function applicable to diverse investigations of immunopathogenesis and biomarker discovery.
