## Supplemental Table 1 for "A Transcriptome Fingerprinting Assay for Clinical Immune Monitoring"

### Sheet: geneList
Dataset	Illumina ID	Gene Symbol
Staphylococcus	ILMN_1712522	CEACAM6
Staphylococcus	ILMN_1705183	MPO
Staphylococcus	ILMN_1766736	BPI
Staphylococcus	ILMN_1675190	RETN
Staphylococcus	ILMN_1677920	LTF
Staphylococcus	ILMN_1706635	ELANE
Staphylococcus	ILMN_1693262	LOC653600
Staphylococcus	ILMN_1812433	HP
Staphylococcus	ILMN_2116877	OLFM4
Staphylococcus	ILMN_1806056	CEACAM8
Staphylococcus	ILMN_1679357	DEFA1B
Staphylococcus	ILMN_2165289	DEFA3
Staphylococcus	ILMN_1725661	DEFA1B
Staphylococcus	ILMN_1753347	DEFA4
Staphylococcus	ILMN_2102721	DEFA1B
Staphylococcus	ILMN_1680424	CTSG
Staphylococcus	ILMN_1723035	OLR1
Staphylococcus	ILMN_2193213	DEFA1
Staphylococcus	ILMN_1730867	AZU1
Staphylococcus	ILMN_1812281	ARG1
Staphylococcus	ILMN_2113126	RNASE3
Staphylococcus	ILMN_1799848	ANKRD22
Staphylococcus	ILMN_1811110	TDRD9
Staphylococcus	ILMN_1651282	COL17A1
Staphylococcus	ILMN_1736026	MMP8
Staphylococcus	ILMN_1739001	TACSTD2
Staphylococcus	ILMN_1779558	GAS6
Staphylococcus	ILMN_1675354	TncRNA
Staphylococcus	ILMN_1716733	MYOM2
Staphylococcus	ILMN_1776519	RAP1GAP
Staphylococcus	ILMN_1784749	GAS6
Staphylococcus	ILMN_2352380	TRPM2
Staphylococcus	ILMN_1681411	LOC642178
Staphylococcus	ILMN_1704063	KCNH3
Staphylococcus	ILMN_1785345	GPR84
Staphylococcus	ILMN_1668460	PRTN3
Staphylococcus	ILMN_1868655	NA
Staphylococcus	ILMN_1792682	MCTP2
Staphylococcus	ILMN_1751625	MS4A3
Staphylococcus	ILMN_2114720	SLPI
Staphylococcus	ILMN_2358919	TP53I3
Staphylococcus	ILMN_1702120	NDUFAF3
Staphylococcus	ILMN_2132599	ANKRD22
Staphylococcus	ILMN_1788002	MAPK14
Staphylococcus	ILMN_2370336	MS4A4A
Staphylococcus	ILMN_1851599	NA
Staphylococcus	ILMN_1767960	NSUN7
Staphylococcus	ILMN_1690223	CNTNAP2
Staphylococcus	ILMN_1766896	ZDHHC19
Staphylococcus	ILMN_1696584	ORM1
Burkholderia	ILMN_1766896	ZDHHC19
Burkholderia	ILMN_1736026	MMP8
Burkholderia	ILMN_1785345	GPR84
Burkholderia	ILMN_1812433	HP
Burkholderia	ILMN_1799848	ANKRD22
Burkholderia	ILMN_1723436	PFKFB2
Burkholderia	ILMN_2132599	ANKRD22
Burkholderia	ILMN_1688423	FCER1A
Burkholderia	ILMN_1675190	RETN
Burkholderia	ILMN_2389590	PRKAR1A
Burkholderia	ILMN_1796138	BMX
Burkholderia	ILMN_1694548	ANXA3
Burkholderia	ILMN_2169490	TDRD9
Burkholderia	ILMN_2116877	OLFM4
Burkholderia	ILMN_1774071	CD177
Burkholderia	ILMN_1668865	SLC2A14
Burkholderia	ILMN_1664047	CACNA1E
Burkholderia	ILMN_1773650	LRRN3
Burkholderia	ILMN_1762713	C19orf59
Burkholderia	ILMN_1664330	CEACAM1
Burkholderia	ILMN_1725417	NELL2
Burkholderia	ILMN_1674574	VNN1
Burkholderia	ILMN_1811110	TDRD9
Burkholderia	ILMN_1763322	CCR3
Burkholderia	ILMN_1767193	CR1
Burkholderia	ILMN_2073184	S1PR5
Burkholderia	ILMN_1708779	GNLY
Burkholderia	ILMN_1677920	LTF
Burkholderia	ILMN_1772821	KIAA1671
Burkholderia	ILMN_1796316	MMP9
Burkholderia	ILMN_2386790	KLRC3
Burkholderia	ILMN_1812281	ARG1
Burkholderia	ILMN_2371724	CEACAM1
Burkholderia	ILMN_1790692	GNLY
Burkholderia	ILMN_1736831	PRSS33
Burkholderia	ILMN_1690223	CNTNAP2
Burkholderia	ILMN_1716815	CEACAM1
Burkholderia	ILMN_1761945	FGFBP2
Burkholderia	ILMN_2055781	KLRF1
Burkholderia	ILMN_1781700	IL18R1
Burkholderia	ILMN_1669617	GRB10
Burkholderia	ILMN_1792323	HDC
Burkholderia	ILMN_1780465	CLEC5A
Burkholderia	ILMN_2352097	GPR56
Burkholderia	ILMN_1772131	IL1R2
Burkholderia	ILMN_1672307	BMX
Burkholderia	ILMN_1664464	PTGDS
Burkholderia	ILMN_1766736	BPI
Burkholderia	ILMN_1822671	NA
Burkholderia	ILMN_1692223	LCN2
TB	ILMN_1799848	ANKRD22
TB	ILMN_1654389	LOC728744
TB	ILMN_1756953	GBP6
TB	ILMN_2132599	ANKRD22
TB	ILMN_2261600	FCGR1B
TB	ILMN_2176063	FCGR1A
TB	ILMN_1835092
TB	ILMN_1767135	SOS1
TB	ILMN_2391051	FCGR1B
TB	ILMN_1674285	LOC401233
TB	ILMN_1851599	NA
TB	ILMN_1690241	BATF2
TB	ILMN_1670305	SERPING1
TB	ILMN_2342835	P2RY14
TB	ILMN_2388547	EPSTI1
TB	ILMN_1796409	C1QB
TB	ILMN_1782487	LOC400759
TB	ILMN_1730454	FOLR3
TB	ILMN_1705297	MYBPH
TB	ILMN_1910120	LOC730092
TB	ILMN_1681301	AIM2
TB	ILMN_1783805	PNMA3
TB	ILMN_1904238
TB	ILMN_1687960	LIMK2
TB	ILMN_1686454	TIFA
TB	ILMN_1737627	MAPK14
TB	ILMN_1707979	CARD17
TB	ILMN_1805750	IFITM3
TB	ILMN_2148785	GBP1
TB	ILMN_2114568	GBP5
TB	ILMN_1770818	LOC642342
TB	ILMN_1666733	IL8
TB	ILMN_1712719	MAP7
TB	ILMN_1701114	GBP1
TB	ILMN_1860051
TB	ILMN_2184373	IL8
TB	ILMN_1664047	CACNA1E
TB	ILMN_2342695	PDGFA
TB	ILMN_1657871	RSAD2
TB	ILMN_1722158	CASP5
TB	ILMN_1726545	LILRA5
TB	ILMN_1773567	LAMA5
TB	ILMN_2347798	IFI6
TB	ILMN_1668865	SLC2A14
TB	ILMN_1708881	RAB20
TB	ILMN_1776157	2017-09-04
TB	ILMN_1723912	IFI44L
TB	ILMN_1661589	CD151
TB	ILMN_1685122	COL9A2
TB	ILMN_1910908
Influenza	ILMN_1663347	OTOF
Influenza	ILMN_2058782	IFI27
Influenza	ILMN_1835092
Influenza	ILMN_1681721	OASL
Influenza	ILMN_1910908
Influenza	ILMN_1657871	RSAD2
Influenza	ILMN_1674811	OASL
Influenza	ILMN_1723912	IFI44L
Influenza	ILMN_1755843	SLC26A8
Influenza	ILMN_1783621	CMPK2
Influenza	ILMN_1723433	LOC653820
Influenza	ILMN_2347798	IFI6
Influenza	ILMN_2184262	OAS3
Influenza	ILMN_1707695	IFIT1
Influenza	ILMN_1699331	IFIT1
Influenza	ILMN_2239754	IFIT3
Influenza	ILMN_1799848	ANKRD22
Influenza	ILMN_1745397	OAS3
Influenza	ILMN_1701789	IFIT3
Influenza	ILMN_1812433	HP
Influenza	ILMN_1664543	IFIT3
Influenza	ILMN_1760062	IFI44
Influenza	ILMN_1683678	SPATS2L
Influenza	ILMN_1670305	SERPING1
Influenza	ILMN_1805750	IFITM3
Influenza	ILMN_1740200	LOC728216
Influenza	ILMN_2069224	PVALB
Influenza	ILMN_1812281	ARG1
Influenza	ILMN_1720048	CCL2
Influenza	ILMN_1690241	BATF2
Influenza	ILMN_2170814	LAMP3
Influenza	ILMN_1796409	C1QB
Influenza	ILMN_1681301	AIM2
Influenza	ILMN_2054019	ISG15
Influenza	ILMN_1672606	OAS1
Influenza	ILMN_2086222	BRWD2
Influenza	ILMN_1785345	GPR84
Influenza	ILMN_1742618	XAF1
Influenza	ILMN_2132599	ANKRD22
Influenza	ILMN_1729749	HERC5
Influenza	ILMN_1772964	CCL8
Influenza	ILMN_1806056	CEACAM8
Influenza	ILMN_1707979	CARD17
Influenza	ILMN_1742929	HESX1
Influenza	ILMN_1738549	VPREB1
Influenza	ILMN_2370336	MS4A4A
Influenza	ILMN_1796316	MMP9
Influenza	ILMN_1859584
Influenza	ILMN_1760315	VWCE
Influenza	ILMN_2261600	FCGR1B
RSV	ILMN_2116877	OLFM4
RSV	ILMN_2058782	IFI27
RSV	ILMN_1806056	CEACAM8
RSV	ILMN_1653814	HBBP1
RSV	ILMN_1693262	LOC653600
RSV	ILMN_1706635	ELANE
RSV	ILMN_1753347	DEFA4
RSV	ILMN_1712522	CEACAM6
RSV	ILMN_1663347	OTOF
RSV	ILMN_1705183	MPO
RSV	ILMN_1776519	RAP1GAP
RSV	ILMN_2102721	DEFA1B
RSV	ILMN_1812433	HP
RSV	ILMN_1713458	HBZ
RSV	ILMN_1679357	DEFA1B
RSV	ILMN_1725661	DEFA1B
RSV	ILMN_1799848	ANKRD22
RSV	ILMN_1664236	ADAM28
RSV	ILMN_1812281	ARG1
RSV	ILMN_1665152	FCRL2
RSV	ILMN_1680424	CTSG
RSV	ILMN_1683093	GYPB
RSV	ILMN_2165289	DEFA3
RSV	ILMN_1688580	CAMP
RSV	ILMN_1770498	LOC728411
RSV	ILMN_1699575	LOC653598
RSV	ILMN_1739423	RN7SK
RSV	ILMN_1750678	TIMD4
RSV	ILMN_1654692	RALGPS2
RSV	ILMN_2352926	BPGM
RSV	ILMN_2280189	AKAP11
RSV	ILMN_1699085	C8orf16
RSV	ILMN_1690443	C14orf82
RSV	ILMN_1722223	LOC728452
RSV	ILMN_1735539	AKAP11
RSV	ILMN_2213834	PRO0628
RSV	ILMN_2095653	AFMID
RSV	ILMN_2101650	MBTD1
RSV	ILMN_1839609
RSV	ILMN_1911047
RSV	ILMN_2114720	SLPI
RSV	ILMN_1691881	IL4R
RSV	ILMN_2193213	DEFA1
RSV	ILMN_1676459	ZNF785
RSV	ILMN_1911927	NA
RSV	ILMN_1776838	LOC728895
RSV	ILMN_1775357	RUNDC2A
RSV	ILMN_1723684	DARC
RSV	ILMN_1729591	LOC642701
RSV	ILMN_1821270
HIV	ILMN_1663347	OTOF
HIV	ILMN_2058782	IFI27
HIV	ILMN_1683450	CDCA5
HIV	ILMN_2409298	NUSAP1
HIV	ILMN_1670238	CDC45L
HIV	ILMN_2143155	KIF11
HIV	ILMN_2285996	KIAA0101
HIV	ILMN_1801939	CCNB2
HIV	ILMN_1663390	CDC20
HIV	ILMN_1686097	TOP2A
HIV	ILMN_1747016	CEP55
HIV	ILMN_1806037	TK1
HIV	ILMN_1806040	TYMS
HIV	ILMN_1664828	APOBEC3H
HIV	ILMN_1723912	IFI44L
HIV	ILMN_1672606	OAS1
HIV	ILMN_1783621	CMPK2
HIV	ILMN_2409220	HMMR
HIV	ILMN_1749829	DLGAP5
HIV	ILMN_1666305	CDKN3
HIV	ILMN_1657871	RSAD2
HIV	ILMN_2196984	OIP5
HIV	ILMN_2212909	MELK
HIV	ILMN_1737184	CDCA7
HIV	ILMN_1794539	KIF11
HIV	ILMN_1681503	MCM2
HIV	ILMN_1750678	TIMD4
HIV	ILMN_2412860	MCM4
HIV	ILMN_2202948	BUB1
HIV	ILMN_1684217	AURKB
HIV	ILMN_1809590	GINS2
HIV	ILMN_1786065	UHRF1
HIV	ILMN_2412384	CCNE2
HIV	ILMN_1664630	CHEK1
HIV	ILMN_2054019	ISG15
HIV	ILMN_1835092
HIV	ILMN_1781942	HMMR
HIV	ILMN_2233783	CD38
HIV	ILMN_2413898	MCM10
HIV	ILMN_1910908
HIV	ILMN_1796949	TPX2
HIV	ILMN_2349459	BIRC5
HIV	ILMN_1786125	CCNA2
HIV	ILMN_1695404	LY6E
HIV	ILMN_1699331	IFIT1
HIV	ILMN_1747911	CDC2
HIV	ILMN_1815184	ASPM
HIV	ILMN_1774336	POLE2
HIV	ILMN_1779852	LOC387934
HIV	ILMN_1670305	SERPING1
Pediatric SLE	ILMN_2058782	IFI27
Pediatric SLE	ILMN_1663347	OTOF
Pediatric SLE	ILMN_1835092
Pediatric SLE	ILMN_1657871	RSAD2
Pediatric SLE	ILMN_1723912	IFI44L
Pediatric SLE	ILMN_1783621	CMPK2
Pediatric SLE	ILMN_2054019	ISG15
Pediatric SLE	ILMN_1848843
Pediatric SLE	ILMN_1699331	IFIT1
Pediatric SLE	ILMN_1674811	OASL
Pediatric SLE	ILMN_1709333	OAS2
Pediatric SLE	ILMN_1681721	OASL
Pediatric SLE	ILMN_1701789	IFIT3
Pediatric SLE	ILMN_1664543	IFIT3
Pediatric SLE	ILMN_1656910	TRIM6
Pediatric SLE	ILMN_2347798	IFI6
Pediatric SLE	ILMN_1745397	OAS3
Pediatric SLE	ILMN_2170814	LAMP3
Pediatric SLE	ILMN_2388547	EPSTI1
Pediatric SLE	ILMN_1707695	IFIT1
Pediatric SLE	ILMN_1672606	OAS1
Pediatric SLE	ILMN_1695404	LY6E
Pediatric SLE	ILMN_1675640	OAS1
Pediatric SLE	ILMN_1683678	SPATS2L
Pediatric SLE	ILMN_1712522	CEACAM6
Pediatric SLE	ILMN_1662358	MX1
Pediatric SLE	ILMN_1760062	IFI44
Pediatric SLE	ILMN_2410826	OAS1
Pediatric SLE	ILMN_1822671	NA
Pediatric SLE	ILMN_1680424	CTSG
Pediatric SLE	ILMN_1729749	HERC5
Pediatric SLE	ILMN_1910908
Pediatric SLE	ILMN_1742618	XAF1
Pediatric SLE	ILMN_2239754	IFIT3
Pediatric SLE	ILMN_1690241	BATF2
Pediatric SLE	ILMN_1706635	ELANE
Pediatric SLE	ILMN_1670305	SERPING1
Pediatric SLE	ILMN_1806056	CEACAM8
Pediatric SLE	ILMN_1659688	LGALS3BP
Pediatric SLE	ILMN_2370573	XAF1
Pediatric SLE	ILMN_1736729	OAS2
Pediatric SLE	ILMN_1725661	DEFA1B
Pediatric SLE	ILMN_2102721	DEFA1B
Pediatric SLE	ILMN_1693262	LOC653600
Pediatric SLE	ILMN_2173975	RTP4
Pediatric SLE	ILMN_1678707	TAF15
Pediatric SLE	ILMN_1679357	DEFA1B
Pediatric SLE	ILMN_1661809	PRRG4
Pediatric SLE	ILMN_1705183	MPO
Pediatric SLE	ILMN_1805750	IFITM3
MS	ILMN_1697499	HLA-DRB5
MS	ILMN_1715169	HLA-DRB1
MS	ILMN_1804350	LOC644852
MS	ILMN_1725170	LOC650557
MS	ILMN_1716733	MYOM2
MS	ILMN_1657932	MUC6
MS	ILMN_1687268	SEC14L5
MS	ILMN_1663786	EPB41
MS	ILMN_1904851	NA
MS	ILMN_1821473
MS	ILMN_1733559	LOC100008589
MS	ILMN_1813950	LOC653486
MS	ILMN_1715242	NBPF1
MS	ILMN_1839248	NA
MS	ILMN_1763823	LOC651612
MS	ILMN_1776213	RGMB
MS	ILMN_1771599	PLOD2
MS	ILMN_1686373	C15orf26
MS	ILMN_1719599	SYTL4
MS	ILMN_1806710	ESPN
MS	ILMN_1730487	CALD1
MS	ILMN_1710268	ZNF385D
MS	ILMN_1664878	NLRP2
MS	ILMN_1721026	SAMHD1
MS	ILMN_1793572	C21orf81
MS	ILMN_1887011
MS	ILMN_2218856	CCL3L1
MS	ILMN_1765184	MBNL3
MS	ILMN_1698213	RBM3
MS	ILMN_2268409	VPS13B
MS	ILMN_1760688	SAMD14
MS	ILMN_1767310	CXorf20
MS	ILMN_1671486	HOMER2
MS	ILMN_1738468	KEL
MS	ILMN_1843640	NA
MS	ILMN_1815527	HBD
MS	ILMN_1780291	NFAT5
MS	ILMN_2136446	CTNNAL1
MS	ILMN_2249018	LOC389816
MS	ILMN_2215824	ANKRD20A1
MS	ILMN_1659122	KLF10
MS	ILMN_1657708	MGLL
MS	ILMN_1694548	ANXA3
MS	ILMN_1716154	C5orf4
MS	ILMN_1654313	LOC730995
MS	ILMN_1660114	MMRN1
MS	ILMN_2105573	CCL3L3
MS	ILMN_1820759	NA
MS	ILMN_1881526
MS	ILMN_1788841	TCL1A
Juvenile Dermatomyositis	ILMN_1733559	LOC100008589
Juvenile Dermatomyositis	ILMN_1773313	USMG5
Juvenile Dermatomyositis	ILMN_1704446	SLC6A10P
Juvenile Dermatomyositis	ILMN_2062714	PTGDR
Juvenile Dermatomyositis	ILMN_2120982	ALG11
Juvenile Dermatomyositis	ILMN_1742001	CD160
Juvenile Dermatomyositis	ILMN_1806349	SLC6A8
Juvenile Dermatomyositis	ILMN_1835092
Juvenile Dermatomyositis	ILMN_1779071	FEZ1
Juvenile Dermatomyositis	ILMN_2115490	NBPF20
Juvenile Dermatomyositis	ILMN_1811574	MAPK8IP3
Juvenile Dermatomyositis	ILMN_1783621	CMPK2
Juvenile Dermatomyositis	ILMN_1709333	OAS2
Juvenile Dermatomyositis	ILMN_1768099	SCGB1C1
Juvenile Dermatomyositis	ILMN_1736184	GSTM3
Juvenile Dermatomyositis	ILMN_2198239	HGD
Juvenile Dermatomyositis	ILMN_1760315	VWCE
Juvenile Dermatomyositis	ILMN_1672606	OAS1
Juvenile Dermatomyositis	ILMN_2151281	GABARAPL1
Juvenile Dermatomyositis	ILMN_1681721	OASL
Juvenile Dermatomyositis	ILMN_2077680	CLDND2
Juvenile Dermatomyositis	ILMN_1741632	RAB3IL1
Juvenile Dermatomyositis	ILMN_1733983	LOC653316
Juvenile Dermatomyositis	ILMN_1904135
Juvenile Dermatomyositis	ILMN_1675640	OAS1
Juvenile Dermatomyositis	ILMN_1661454	DGKA
Juvenile Dermatomyositis	ILMN_1678831	GCC2
Juvenile Dermatomyositis	ILMN_1728197	CLDN5
Juvenile Dermatomyositis	ILMN_1779190	ALKBH8
Juvenile Dermatomyositis	ILMN_1759117	XK
Juvenile Dermatomyositis	ILMN_1690223	CNTNAP2
Juvenile Dermatomyositis	ILMN_1762255	GSTM1
Juvenile Dermatomyositis	ILMN_1890134
Juvenile Dermatomyositis	ILMN_1659688	LGALS3BP
Juvenile Dermatomyositis	ILMN_1880342
Juvenile Dermatomyositis	ILMN_1823172
Juvenile Dermatomyositis	ILMN_1791759	CXCL10
Juvenile Dermatomyositis	ILMN_1691574	LOC646064
Juvenile Dermatomyositis	ILMN_1736729	OAS2
Juvenile Dermatomyositis	ILMN_1752510	FAM13A
Juvenile Dermatomyositis	ILMN_1665384	SH3BP5L
Juvenile Dermatomyositis	ILMN_1813338	LAG3
Juvenile Dermatomyositis	ILMN_2078592	C6orf105
Juvenile Dermatomyositis	ILMN_1765825	WDR23
Juvenile Dermatomyositis	ILMN_2401258	FAM13A
Juvenile Dermatomyositis	ILMN_1737252	NRG1
Juvenile Dermatomyositis	ILMN_2260082	NAIP
Juvenile Dermatomyositis	ILMN_1713731	ALOX12
Juvenile Dermatomyositis	ILMN_2284591	OPA3
Juvenile Dermatomyositis	ILMN_1782045	FKBP4
Kawasaki	ILMN_1675190	RETN
Kawasaki	ILMN_1812433	HP
Kawasaki	ILMN_1776519	RAP1GAP
Kawasaki	ILMN_1706635	ELANE
Kawasaki	ILMN_1693262	LOC653600
Kawasaki	ILMN_1822671	NA
Kawasaki	ILMN_1753347	DEFA4
Kawasaki	ILMN_1806056	CEACAM8
Kawasaki	ILMN_2116877	OLFM4
Kawasaki	ILMN_1679357	DEFA1B
Kawasaki	ILMN_2165289	DEFA3
Kawasaki	ILMN_1725661	DEFA1B
Kawasaki	ILMN_1766896	ZDHHC19
Kawasaki	ILMN_2193213	DEFA1
Kawasaki	ILMN_2102721	DEFA1B
Kawasaki	ILMN_1787186	NOV
Kawasaki	ILMN_1701195	PLA2G7
Kawasaki	ILMN_1754076	CACNA2D3
Kawasaki	ILMN_1664047	CACNA1E
Kawasaki	ILMN_1711030	OPLAH
Kawasaki	ILMN_1691410	BAMBI
Kawasaki	ILMN_2386790	KLRC3
Kawasaki	ILMN_2096372	ALDH1A1
Kawasaki	ILMN_1678238	ZNF683
Kawasaki	ILMN_1710734	GZMK
Kawasaki	ILMN_1723944	TARP
Kawasaki	ILMN_2415529	CDK5RAP2
Kawasaki	ILMN_1772627	D4S234E
Kawasaki	ILMN_2184373	IL8
Kawasaki	ILMN_1688423	FCER1A
Kawasaki	ILMN_1683450	CDCA5
Kawasaki	ILMN_2301083	UBE2C
Kawasaki	ILMN_2044471	NCR3
Kawasaki	ILMN_1798557	LOC202134
Kawasaki	ILMN_1797988	KLRD1
Kawasaki	ILMN_2073184	S1PR5
Kawasaki	ILMN_1756928	RTN1
Kawasaki	ILMN_2303170	MBNL3
Kawasaki	ILMN_1658399	KLRG1
Kawasaki	ILMN_2079655	KLRB1
Kawasaki	ILMN_1761945	FGFBP2
Kawasaki	ILMN_1660732	PPP2R2B
Kawasaki	ILMN_1708041	PLEKHF1
Kawasaki	ILMN_2168217	EBI2
Kawasaki	ILMN_1785202	STAT4
Kawasaki	ILMN_1799134	KLRD1
Kawasaki	ILMN_2221564	LYAR
Kawasaki	ILMN_1798706	EBI2
Kawasaki	ILMN_1660691	RAB31
Kawasaki	ILMN_1789627	2017-09-05
SOJIA	ILMN_1776519	RAP1GAP
SOJIA	ILMN_1812433	HP
SOJIA	ILMN_2260082	NAIP
SOJIA	ILMN_1851599	NA
SOJIA	ILMN_1767193	CR1
SOJIA	ILMN_1760189	NAIP
SOJIA	ILMN_1766896	ZDHHC19
SOJIA	ILMN_2116877	OLFM4
SOJIA	ILMN_2323302	SON
SOJIA	ILMN_1806015	LOC391045
SOJIA	ILMN_2381257	DSC2
SOJIA	ILMN_1785345	GPR84
SOJIA	ILMN_1712522	CEACAM6
SOJIA	ILMN_1677920	LTF
SOJIA	ILMN_1654389	LOC728744
SOJIA	ILMN_2132599	ANKRD22
SOJIA	ILMN_1771599	PLOD2
SOJIA	ILMN_2335813	GCH1
SOJIA	ILMN_1806710	ESPN
SOJIA	ILMN_1686097	TOP2A
SOJIA	ILMN_1689172	BOAT
SOJIA	ILMN_2092333	GPR141
SOJIA	ILMN_2365091	FCAR
SOJIA	ILMN_1712236	PPP1R3B
SOJIA	ILMN_1746020	MDM4
SOJIA	ILMN_1782487	LOC400759
SOJIA	ILMN_1704760	BZW1
SOJIA	ILMN_1687960	LIMK2
SOJIA	ILMN_2271894	ZNF654
SOJIA	ILMN_1799848	ANKRD22
SOJIA	ILMN_1696419	STOM
SOJIA	ILMN_1781001	SOCS3
SOJIA	ILMN_1690223	CNTNAP2
SOJIA	ILMN_2367638	CAMKK2
SOJIA	ILMN_1668134	GSTM1
SOJIA	ILMN_2058782	IFI27
SOJIA	ILMN_1773505	USP4
SOJIA	ILMN_2364305	FECH
SOJIA	ILMN_1810418	LBR
SOJIA	ILMN_1694548	ANXA3
SOJIA	ILMN_2069224	PVALB
SOJIA	ILMN_1723436	PFKFB2
SOJIA	ILMN_1742601	CR1
SOJIA	ILMN_2329114	COLQ
SOJIA	ILMN_1812281	ARG1
SOJIA	ILMN_2367671	LIMK2
SOJIA	ILMN_1669189	RASSF5
SOJIA	ILMN_1664047	CACNA1E
SOJIA	ILMN_2226015	LRRK2
SOJIA	ILMN_1674590	LOC652578
COPD	ILMN_1715169	HLA-DRB1
COPD	ILMN_2329290	TRIM10
COPD	ILMN_1765208	GLUL
COPD	ILMN_1710303	TTC25
COPD	ILMN_1694966	ASGR2
COPD	ILMN_1684227	GPR146
COPD	ILMN_1797251	GATA1
COPD	ILMN_1815527	HBD
COPD	ILMN_1801175	MAP2K3
COPD	ILMN_1805561	SLC14A1
COPD	ILMN_1693338	CYP1B1
COPD	ILMN_1680388	FLJ45337
COPD	ILMN_2103720	MRPL15
COPD	ILMN_1775380	SMOX
COPD	ILMN_1726434	UNC45A
COPD	ILMN_1668743	LOC728069
COPD	ILMN_1692664	PRR5
COPD	ILMN_1661755	FAM129B
COPD	ILMN_1688753	PTDSS1
COPD	ILMN_2130411	KDELR1
COPD	ILMN_1738326	EIF4E2
COPD	ILMN_1900270
COPD	ILMN_1715963	FBXO7
COPD	ILMN_1762713	C19orf59
COPD	ILMN_1728799	FBP1
COPD	ILMN_2408039	EEF1D
COPD	ILMN_1694027	SESN3
COPD	ILMN_1781416	FRAT1
COPD	ILMN_1720438	LOC653147
COPD	ILMN_1745994	GAS7
COPD	ILMN_1702759	TMX4
COPD	ILMN_1733991	UBL7
COPD	ILMN_1658121	CFP
COPD	ILMN_1803302	CRK
COPD	ILMN_1696276	ZNF653
COPD	ILMN_1787844	C19orf10
COPD	ILMN_1715715	CEBPA
COPD	ILMN_1756352	MAPBPIP
COPD	ILMN_1722905	MRPS11
COPD	ILMN_1802252	GAPDH
COPD	ILMN_2185884	DHRS4
COPD	ILMN_1700025	LOC732007
COPD	ILMN_1793859	ALDH2
COPD	ILMN_1695420	CLTA
COPD	ILMN_1800573	RPS21
COPD	ILMN_1719433	CD1D
COPD	ILMN_1791375	STAG3L2
COPD	ILMN_2086064	SNRPC
COPD	ILMN_1697597	KIAA0494
COPD	ILMN_2403852	CYTH1
Melanoma Stage IV	ILMN_1726589	CD248
Melanoma Stage IV	ILMN_1727438	KCND3
Melanoma Stage IV	ILMN_2374352	DBNDD1
Melanoma Stage IV	ILMN_1810093	TSPAN2
Melanoma Stage IV	ILMN_1716062	MYL4
Melanoma Stage IV	ILMN_1677318	2017-03-08
Melanoma Stage IV	ILMN_1810712	ARHGEF12
Melanoma Stage IV	ILMN_1683093	GYPB
Melanoma Stage IV	ILMN_1788841	TCL1A
Melanoma Stage IV	ILMN_2048591	LRRN3
Melanoma Stage IV	ILMN_2120695	TSPAN7
Melanoma Stage IV	ILMN_1681260	LOC643272
Melanoma Stage IV	ILMN_2408663	RHCE
Melanoma Stage IV	ILMN_1716154	C5orf4
Melanoma Stage IV	ILMN_1652237	CBR3
Melanoma Stage IV	ILMN_1694127	LOC650761
Melanoma Stage IV	ILMN_2143314	SPIB
Melanoma Stage IV	ILMN_1809384	CYP4F12
Melanoma Stage IV	ILMN_1759117	XK
Melanoma Stage IV	ILMN_1691106	LOC729692
Melanoma Stage IV	ILMN_1782845	SPTB
Melanoma Stage IV	ILMN_1668979	DNAJB14
Melanoma Stage IV	ILMN_1684724	CR2
Melanoma Stage IV	ILMN_1734702	MANEA
Melanoma Stage IV	ILMN_1796755	ITGB5
Melanoma Stage IV	ILMN_1782938	SLC16A10
Melanoma Stage IV	ILMN_1810852	LAMC1
Melanoma Stage IV	ILMN_1651373	RHD
Melanoma Stage IV	ILMN_1708323	ALAS2
Melanoma Stage IV	ILMN_2186319	TSPAN2
Melanoma Stage IV	ILMN_1694325	NFIX
Melanoma Stage IV	ILMN_1652431	CA1
Melanoma Stage IV	ILMN_2274923	MOCS2
Melanoma Stage IV	ILMN_2209115	MAK
Melanoma Stage IV	ILMN_1746788	TRIM10
Melanoma Stage IV	ILMN_1714093	RMND5A
Melanoma Stage IV	ILMN_1772809	SLC4A1
Melanoma Stage IV	ILMN_1772482	SLC6A10P
Melanoma Stage IV	ILMN_1666885	ATRX
Melanoma Stage IV	ILMN_1659024	TMCC2
Melanoma Stage IV	ILMN_1683390	FLCN
Melanoma Stage IV	ILMN_2352921	BPGM
Melanoma Stage IV	ILMN_1814985	PDLIM7
Melanoma Stage IV	ILMN_1805342	LOC652634
Melanoma Stage IV	ILMN_1792455	TMEM158
Melanoma Stage IV	ILMN_1791593	DENND5B
Melanoma Stage IV	ILMN_1768016	TNFRSF17
Melanoma Stage IV	ILMN_2139052	ZKSCAN1
Melanoma Stage IV	ILMN_1708004	GTSCR1
Melanoma Stage IV	ILMN_2405324	IL28RA
Pregnancy	ILMN_1788841	TCL1A
Pregnancy	ILMN_1806804	USP14
Pregnancy	ILMN_1896455
Pregnancy	ILMN_1687403	MRPL40
Pregnancy	ILMN_2208903	CD52
Pregnancy	ILMN_1652955	LOC648622
Pregnancy	ILMN_1684205	CIB1
Pregnancy	ILMN_2141452	RPL18A
Pregnancy	ILMN_1746485	LOC645899
Pregnancy	ILMN_1652207	COX4I1
Post Liver Transplant	ILMN_1697499	HLA-DRB5
Post Liver Transplant	ILMN_2058782	IFI27
Post Liver Transplant	ILMN_2404063	APP
Post Liver Transplant	ILMN_2404065	APP
Post Liver Transplant	ILMN_1746276	EPC1
Post Liver Transplant	ILMN_1822671	NA
Post Liver Transplant	ILMN_1677920	LTF
Post Liver Transplant	ILMN_1723035	OLR1
Post Liver Transplant	ILMN_1695812	KRT72
Post Liver Transplant	ILMN_1900994	NA
Post Liver Transplant	ILMN_1660125	SFMBT2
Post Liver Transplant	ILMN_1703894	BOLA2
Post Liver Transplant	ILMN_2362368	U2AF1
Post Liver Transplant	ILMN_1788841	TCL1A
Post Liver Transplant	ILMN_2116877	OLFM4
Post Liver Transplant	ILMN_1806056	CEACAM8
Post Liver Transplant	ILMN_1669497	OSBPL10
Post Liver Transplant	ILMN_1773313	USMG5
Post Liver Transplant	ILMN_1730867	AZU1
Post Liver Transplant	ILMN_1712522	CEACAM6
Post Liver Transplant	ILMN_1652736	RPS6KA3
Post Liver Transplant	ILMN_2078599	ACP5
Post Liver Transplant	ILMN_1664543	IFIT3
Post Liver Transplant	ILMN_1700349	ADCK4
Post Liver Transplant	ILMN_1800308	GTF2H4
Post Liver Transplant	ILMN_1659688	LGALS3BP
Post Liver Transplant	ILMN_2270100	C6orf204
Post Liver Transplant	ILMN_1656382	BOLA2
Post Liver Transplant	ILMN_1663347	OTOF
Post Liver Transplant	ILMN_1685679	RNF146
Post Liver Transplant	ILMN_1690561	GZMM
Post Liver Transplant	ILMN_2204545	ST3GAL4
Post Liver Transplant	ILMN_1706635	ELANE
Post Liver Transplant	ILMN_2394576	FBXW11
Post Liver Transplant	ILMN_1797375	KLF12
Post Liver Transplant	ILMN_1751164	ARHGAP30
Post Liver Transplant	ILMN_2048591	LRRN3
Post Liver Transplant	ILMN_1733559	LOC100008589
Post Liver Transplant	ILMN_1651373	RHD
Post Liver Transplant	ILMN_1678707	TAF15
Post Liver Transplant	ILMN_1683959	MED13L
Post Liver Transplant	ILMN_1766157	MRVI1
Post Liver Transplant	ILMN_1799848	ANKRD22
Post Liver Transplant	ILMN_1681760	LOC728518
Post Liver Transplant	ILMN_1821352
Post Liver Transplant	ILMN_1782429	TMEM56
Post Liver Transplant	ILMN_1741406	HOOK1
Post Liver Transplant	ILMN_1874689
Post Liver Transplant	ILMN_1779071	FEZ1
Post Liver Transplant	ILMN_2113126	RNASE3
B-cell PID	ILMN_2393765	IGLL1
B-cell PID	ILMN_1691071	FCRLA
B-cell PID	ILMN_1782704	CD19
B-cell PID	ILMN_1680274	LOC652694
B-cell PID	ILMN_1739508	LOC652493
B-cell PID	ILMN_1652199	LOC642113
B-cell PID	ILMN_1700147	VPREB3
B-cell PID	ILMN_1734878	CD79A
B-cell PID	ILMN_1699214	LOC647450
B-cell PID	ILMN_1776939	MS4A1
B-cell PID	ILMN_2337928	CXCR5
B-cell PID	ILMN_1794927	LOC90925
B-cell PID	ILMN_1791329	FCRL2
B-cell PID	ILMN_1690223	CNTNAP2
B-cell PID	ILMN_1669497	OSBPL10
B-cell PID	ILMN_1659227	CD79A
B-cell PID	ILMN_1761260	COBLL1
B-cell PID	ILMN_2401714	MS4A1
B-cell PID	ILMN_1668277	BLK
B-cell PID	ILMN_2105441	IGJ
B-cell PID	ILMN_1664063	FAM129C
B-cell PID	ILMN_1788841	TCL1A
B-cell PID	ILMN_1662451	FCER2
B-cell PID	ILMN_1710017	CD79B
B-cell PID	ILMN_1674228	LOC651751
B-cell PID	ILMN_1778681	EBF1
B-cell PID	ILMN_2143314	SPIB
B-cell PID	ILMN_1661646	BANK1
B-cell PID	ILMN_1768016	TNFRSF17
B-cell PID	ILMN_1700428	HLA-DOB
B-cell PID	ILMN_1773567	LAMA5
B-cell PID	ILMN_1723004	CD72
B-cell PID	ILMN_1785439	CD79B
B-cell PID	ILMN_1781085	BRDG1
B-cell PID	ILMN_1811049	POU2AF1
B-cell PID	ILMN_1782551	E2F5
B-cell PID	ILMN_2403965	TXNDC5
B-cell PID	ILMN_1791593	DENND5B
B-cell PID	ILMN_2130525	TSPAN13
B-cell PID	ILMN_2366212	CD79B
B-cell PID	ILMN_1684724	CR2
B-cell PID	ILMN_1669881	TSPAN13
B-cell PID	ILMN_1775235	AFF3
B-cell PID	ILMN_2193233	MGC29506
B-cell PID	ILMN_2369666	CR2
B-cell PID	ILMN_1727045	RASGRP3
B-cell PID	ILMN_1741356	PRICKLE1
B-cell PID	ILMN_1852022	KIAA1881
B-cell PID	ILMN_1690907	CCR6
B-cell PID	ILMN_1810852	LAMC1
